# Impacts of sex ratio meiotic drive on genome structure and defense in a stalk-eyed fly

**DOI:** 10.1101/2020.09.23.310227

**Authors:** Josephine A. Reinhardt, Richard H. Baker, Aleksey V. Zimin, Chloe Ladias, Kimberly A. Paczolt, John H. Werren, Cheryl Y. Hayashi, Gerald S. Wilkinson

## Abstract

Some stalk-eyed flies in the genus *Teleopsis* carry selfish genetic elements that induce *sex ratio* meiotic drive (SR) and impact the fitness of male and female carriers. Here, we produced a chromosome-level genome assembly of the stalk-eyed fly, *T. dalmanni*, to elucidate patterns of genomic divergence associated with the presence of drive elements. We find evidence for multiple nested inversions along the *sex ratio* haplotype and widespread differentiation and divergence between X^SR^ and X^SR^ along the entire chromosome. These include a striking X^SR^-specific expansion of an array of partial copies of *JASPer*, a gene necessary for maintenance of euchromatin and regulation of transposable element expression (TEs). In addition, the genome contains tens of thousands of TE insertions and hundreds of transcriptionally and insertionally active TE families. Moreover, we find that several TE families are differentially expressed and/or present at a different copy number in SR male testes, suggesting an association between these two categories of selfish genetic elements in this species. We identify *T. dalmanni* orthologs of genes involved in genome defense via the piRNA pathway, including core members *maelstrom, piwi* and *Argonaute3*, that have diverged in sequence, expression or copy number between the SR and standard (ST) X chromosomes, consistent with altered TE regulation in flies carrying a *sex ratio* X chromosome. Overall, the evidence suggests that this ancient X^SR^ polymorphism has had a variety of impacts on repetitive DNA and its regulation in this species.
