## Supplementary material for "Impacts of sex ratio meiotic drive on genome structure and defense in a stalk-eyed fly": Tables S1-S10

### Sheet: Table S1
Table S1: sequencing data used in this analysis
Purpose	Sample	SRA ID	Library Type	Platform	insert size	read length	GBP sequenced	coverage
Genome Assembly	TD 2A inbred Female	SRS2309199, SRS2309200	Paired End WGS	Roche 454	500 bp	400 bp	0.476707	1.0411
Genome Assembly	TD 2A inbred Female	SRS2309198	Paired End WGS	Illumina IIGAx	200 bp	80 bp PE	11.596	25.3248
Genome Assembly	TD 2A inbred Female	SRS2309198	Paired End WGS	Illumina IIGAx	1.5 Kb	80 bp PE	6.02937	13.1677
Genome Assembly	TD 2A inbred Female	SRS2309196	Paired End WGS	Illumina HiSeq	300 bp	100 bp PE	20	43.6787
Genome Assembly	TD 2A inbred Female	SRS2309197	WGS	PacBio - P6C4	12.6 kb	6000 bp* / 7627 bp**	8.9	19.437
Genome Assembly	TD 2A inbred Female	SRS2309195	Paired End WGS	Illumina HiSeq	5 kb	100 bp PE	37.2 (1.7)***	81.2 (3.7)***
X-chromosome linkage validation	TD 2A inbred Male	SRS2309202	Paired End WGS	Illumina HiSeq	300 bp	100 bp PE	20	43.6787
Linkage mapping	TD 2A x BL Backcross family	SRR12620697	MSG	Illumina HiSeq	300 bp	100 bp PE
Hi-C scaffolding	TD 2A inbred mixed sex pupae	SRR12620697	HiC library	Illumina HiSeq	NA	100 bp PE	40.9	89.3229
SR structural variation	TD SR Male Siblings	SRR12398127	WGS	PacBio - Sequel 2.1	15 kb	4938 bp* / 8411 bp**	15.1	32.9774
SR sequence variation	TD Gombak SR Male Poolseq	SRR12398133	Paired End WGS	Illumina HiSeq	600 bp	150 bp PE	9.94706	21.7237
SR sequence variation	TD Gombak ST Male Poolseq, rep1	SRR12398131	Paired End WGS	Illumina HiSeq	600 bp	150 bp PE	8.68339	18.964
SR sequence variation	TD Gombak ST Male Poolseq, rep2	SRR12398130	Paired End WGS	Illumina HiSeq	600 bp	150 bp PE	8.94821	19.5423
SR sequence variation	TD Kanchang SR Male Poolseq	SRR12398132	Paired End WGS	Illumina HiSeq	600 bp	150 bp PE	12.5522	27.4131
SR sequence variation	TD Kanchang ST Male Poolseq, rep1	SRR12398129	Paired End WGS	Illumina HiSeq	600 bp	150 bp PE	10.1827	22.2383
SR sequence variation	TD Kanchang ST Male Poolseq, rep2	SRR12398128	Paired End WGS	Illumina HiSeq	600 bp	150 bp PE	5.79054	12.6462
Comparative Genomics	TD subspecies 2, Cameron	SRR12546691-SRR12546694	10X genomics	Illumina HiSeq	1000 bp	150 bp PE	45.7	99.8058
*Mean read length **N50 Read length ***raw (usable)

### Sheet: Table S2
Table S2: Busco results
	pan-Eukaryota	pan-Diptera
PGA pre-haplotigging	C:98.8%[S:78.8%,D:20.0%],F:0.8%,M:0.4%,n:255	C:97.2%[S:84.9%,D:12.3%],F:0.8%,M:2.0%,n:3285
PGA post-haplotigging	C:98.0%[S:93.7%,D:4.3%],F:1.2%,M:0.8%,n:255	C:96.7%[S:94.7%,D:2.0%],F:0.9%,M:2.4%,n:3285
Td2	C:97.3%[S:74.9%,D:22.4%],F:2.0%,M:0.7%,n:255	C:90.0%[S:87.2%,D:2.8%],F:4.0%,M:6.0%,n:3285

### Sheet: Table S3
Table S3: Support for 6 complex inversions on the SR X compared to the ST X
Number	Variant	Pos	Start bp	Length (Mb)	SR-Gombak	SR-Kanchang	ST-Gombak	ST-Kanchang	Comparison to T. dalmanni sp 2
1	a	Start	2047136	21.2843	2 LL	10 LL	LR only	LR only	No data: scaffolds hit nearby but do not span breakpoint
1	a	End	23331484		14 RR, 3 LL, 2 RL	20 RR, 11 LL, 8 RL	LR only	LR only	No data: scaffolds hit nearby but do not span breakpoint
2	a	Start	2170899	17.4207	13LL	15LL	LR only	LR only	SR: Tdal2 scaffold 115321 maps to either side of inversion breakpoints - consistent with SR karyotype. No alignment consistent with ST karyotype
2	a	End	19591604		5 RR	10 RR	LR only	LR only
3	a	Start	4588676	66.2353	10 RR, 10, LL	10 RR, 10, LL	LR only	LR only	ST: Tdal2 scaffold spans breakpoint at 70.8, no scaffold near 4MB
3	a	End	70824022				LR only	LR only
4	a	Start	4608538	55.8466	100 RR	100 RR	LR only	LR only	No data: Tdal2 scaffolds hit nearby but do not span breakpoint or map near opposite end
4	a	End	60455132				LR only	LR only	No data: Tdal2 scaffolds hit nearby but do not span breakpoint or map near opposite end
5	a	Start	13084280	27.2368	6 LL, 280 bp gap, 5 RR	20 LL, 280 bp gap, 10 RR	LR only	LR only	ST: Tdal2 scaffold spans both breakpoints
5	a	End	40321047				LR only	LR only
6	a	Start	82716692	13.3437	15 LL, 15 RR	15 LL, 15 RR	LR only	LR only	ST: Tdal2 scaffold 116880 spans breakpoint at 82MB, not data at 96MB
6	a	End	96060395				LR only	LR only

### Sheet: Table S4
Table S4 - Genes differentially expressed and varying in copy number between XSR and XST
FBID_KEY	GeneName	Symbol	Fold increase in coverage in SR males	padjDC	Fold increase in expression in SR males	padj DE	Td1-Td2 dN/dS	XSR-XST dN/dS	Expression pattern																			Chr:Start-End
FBgn0039743	JIL-1 anchoring and stabilizing protein	JASPer	25.3799	3.3734e-218	9.48256	6.03359e-12	NA	NA	C3:Testes																			PGA_scaffold2__9066_contigs__length_246003276;PGA_scaffold2__9066_contigs__length_246003276;PGA_scaffold2__9066_contigs__length_246003276:191944411;191945188;191946385-191945108;191945413;191946546
FBgn0037540	PSEA-binding protein 95kD	Pbp95	1.72491	0.0175256	2.46577	9.22603e-16	NA	0.224	C6:Gonads																			PGA_scaffold1__1543_contigs__length_102199658:99242954-99243143
FBgn0032075	Tetraspanin 29Fb	Tsp29Fb	2.77472	3.82021e-11	2.39528	2.89548e-27	NA	1.087	C3:Testes																			PGA_scaffold2__9066_contigs__length_246003276;PGA_scaffold2__9066_contigs__length_246003276;PGA_scaffold2__9066_contigs__length_246003276:22561014;22561164;22563028-22561097;22561338;22563150
FBgn0032929	Minichromosome Maintenance 10	Mcm10	1.99576	5.47649e-05	2.11272	1.23551e-15	0.27248	0.142	C6:Gonads																			PGA_scaffold2__9066_contigs__length_246003276;PGA_scaffold2__9066_contigs__length_246003276;PGA_scaffold2__9066_contigs__length_246003276:22561015;22561164;22563028-22561097;22561338;22563057
FBgn0028372	isopeptidase-T-3	isopeptidase-T-3	2.39107	1.55079e-06	2.57701	2.41631e-55	NA	NA	C3:Testes																			PGA_scaffold1__1543_contigs__length_102199658;PGA_scaffold1__1543_contigs__length_102199658:92390367;92390567-92390511;92391032
FBgn0025674	Cyclin K	CycK	1.56001	0.009277	3.30536	1.19791e-20	0.70922	1.053	C3:Testes																			PGA_scaffold2__9066_contigs__length_246003276;PGA_scaffold2__9066_contigs__length_246003276;PGA_scaffold2__9066_contigs__length_246003276:103422665;103423010;103423468-103422802;103423130;103423667
FBgn0025697	scavenger receptor acting in neural tissue and majority of rhodopsin is absent	santa-maria	2.32818	1.14376e-08	4.07343	1.69661e-09	0.119474	0.063	C7:Larvae																			PGA_scaffold1__1543_contigs__length_102199658:8691728-8692758

### Sheet: Table S5
Table S5 - TE families with differential expression or copy number between SR and ST males or candidate Y-chromosome elements
family	Superfamily	Order	Subclass	Class	Mean expression level log2(normRNAcounts)	Mean coverage level log2(normDNA counts)	log2 (Male coverage / female coverage)	new ST insertions	new SR insertions	DE	DC
rnd-5_family-690-LINE-I-Jockey	I-Jockey	LINE	non-LTR	Class I (RNA)	11.7939	13.4884	-0.723529	2	0	ST	ST
rnd-6_family-6330-DNA-Maverick	Maverick	Maverick	subclass II	Class I (DNA)	11.9619	11.6601	-0.233349	0	0	SR	SR
rnd-5_family-82-DNA-TcMar-Mariner	TcMar-Mariner	TIR	subclass I	Class I (DNA)	15.3246	13.1678	-1.0692	0	0	None	SR
rnd-6_family-3007-DNA-PIF-Harbinger	PIF-Harbinger	TIR	subclass I	Class I (DNA)	7.57348	10.6889	-0.011512	0	0	None	SR
rnd-6_family-9843-LINE-RTE-BovB	RTE-BovB	LINE	non-LTR	Class I (RNA)	2.88944	5.58211	-0.425616	0	0	None	SR
rnd-6_family-3039-LINE-RTE-X	RTE-X	LINE	non-LTR	Class I (RNA)	6.12589	10.0663	-0.0540708	0	0	None	SR
rnd-6_family-5780-LINE-I	I	LINE	non-LTR	Class I (RNA)	6.75143	8.88197	-0.526582	0	0	ST	None
rnd-2_family-139-LINE-R1	R1	LINE	non-LTR	Class I (RNA)	15.4055	15.4406	0.308733	2	0	ST	None
rnd-6_family-456-LINE-I-Jockey	I-Jockey	LINE	non-LTR	Class I (RNA)	8.01708	12.0852	-0.0982158	0	0	ST	None
rnd-6_family-10893-LTR-Gypsy	Gypsy	LTR	LTR	Class I (RNA)	10.0849	12.5483	0.1131	0	0	SR	None
rnd-4_family-363-LINE-R1-LOA	R1-LOA	LINE	non-LTR	Class I (RNA)	11.5385	15.3609	-0.0563773	5	1	SR	None
rnd-6_family-318-LINE-Penelope	Penelope	LINE	non-LTR	Class I (RNA)	12.9306	14.0019	8.43095	0	0	None	None
rnd-6_family-85-LINE-Penelope	Penelope	LINE	non-LTR	Class I (RNA)	10.2728	14.8639	1.75669	0	0	None	None
rnd-6_family-3530-LTR-Pao	Pao	LTR	LTR	Class I (RNA)	8.40356	11.5524	1.74609	0	0	None	None
rnd-5_family-8157-LTR-Gypsy	Gypsy	LTR	LTR	Class I (RNA)	9.42464	13.0105	1.7032	0	0	None	None
rnd-5_family-262-LTR-Gypsy	Gypsy	LTR	LTR	Class I (RNA)	11.7185	15.5516	1.67774	0	0	None	None
rnd-6_family-2608-LINE-Penelope	Penelope	LINE	non-LTR	Class I (RNA)	9.70504	13.2406	1.66075	0	0	None	None
rnd-5_family-3086-LTR-Gypsy	Gypsy	LTR	LTR	Class I (RNA)	8.42097	11.6333	1.6601	0	0	None	None
rnd-5_family-2517-LTR-Gypsy	Gypsy	LTR	LTR	Class I (RNA)	10.7125	14.6794	1.59696	0	0	None	None
rnd-6_family-3279-LTR-Gypsy	Gypsy	LTR	LTR	Class I (RNA)	6.92553	10.9698	1.58377	0	0	None	None
rnd-5_family-3622-LTR-Pao	Pao	LTR	LTR	Class I (RNA)	8.61413	12.0198	1.57356	0	0	None	None

### Sheet: Table S6
Table S6 - AICc for top 10 models predicting dN/dS between T. dalmanni sp 1 and T. dalmanni sp 2
model name	model factors	K	AICc	Delta_AICc	AICcWt	Cum.Wt	LL
tntpimodel1.4	Chromosome (X/A) * Expression pattern (Testis/not Testis) + piRNA (Y/N)	6	16133.8	0	0.53	0.53	-8060.88
tntpimodel1	Chromosome (X/A) * Expression pattern (Testis/not Testis) * piRNA (Y/N)	9	16134.3	0.52	0.41	0.95	-8058.13
tntpimodel3	Chromosome (X/A) * Expression pattern (Testis/not Testis)	5	16138.4	4.64	0.05	1	-8064.2
tntpimodel1.3	Chromosome (X/A) * piRNA (Y/N) + Expression pattern (Testis/not Testis)	6	16163.8	30.02	0	1	-8075.89
tntpimodel1.2	piRNA (Y/N) * Expression pattern (Testis/not Testis) + Chromosome (X/A)	6	16164.3	30.56	0	1	-8076.16
tntpimodel7	Expression pattern (Testis/not Testis) + Chromosome (X/A)	4	16167.2	33.4	0	1	-8079.59
tntpimodel6	piRNA (Y/N) + Expression pattern (Testis/not Testis)	4	16178.4	44.63	0	1	-8085.2
tntpimodel4	piRNA (Y/N) * Expression pattern (Testis/not Testis)	5	16180.3	46.54	0	1	-8085.15
tntpimodel10	Expression pattern (Testis/not Testis)	3	16183.1	49.29	0	1	-8088.53
gslpimodel1.4	Chromosome (X/A) * Expression pattern (Gonad+Soma+Larva) + piRNA (Y/N)	8	16547.8	413.98	0	1	-8265.87

### Sheet: Table S7
Table S7 - Fits of best linear model predicting dN/dS
	Estimate	Std. Error	t value	Pr(>|t|)
(Intercept)	-2.53183	0.01699	-149.034	< 2e-16	***
XA_by_scaff	0.02131	0.04338	0.491	0.623
Testis-not testis	0.59458	0.03678	16.165	< 2e-16	***
piRNA	0.42313	0.16423	2.576	0.01	*
XA_by_scaff:Testis, X linkage	0.43563	0.07862	5.541	3.14e-08	***
Signif. codes: 0 ‘***’ 0.001 ‘**’ 0.01 ‘*’ 0.05 ‘.’ 0.1 ‘ ’ 1

### Sheet: Table S8
Table S8 - recent adaptive evolution of piRNA genes in T. dalmanni
Gene	T. dalmanni Chromosome	Comparison	dN/dS	ps	pn	ds	dn	MK Test p-value	Alpha	Neutrality Index
Ago3	X	Td1 vs Td2	NA
Ago3	X	XST vs XSR	0.543	12	10	3	5	0.408	0.681	0.5
mael.1	X	Td1 vs Td2	0.346	5	8	54	67	0.67	-0.289	1.289
mael.1	X	XST vs XSR	1.587*	4	2	1	6	0.052+	0.916	0.083
piwi	X	Td1 vs Td2	0.763	2	1	2	5	0.259	0.8	0.2
piwi	X	XST vs XSR	0.131	5	4	1	2	0.504	0.6	0.4
vasa.2	X	Td1 vs Td2	0.292	8	7	28	35	0.534	0.3	0.7
vasa.2	X	XST vs XSR	0.07	7	6	1	1	0.919	0.142	0.857
Aub.2	C2	Td1 vs Td2	1.234	0	0	19	12	NA	NA	NA
hen1	C2	Td1 vs Td2	NA
krimp	C2	Td1 vs Td2	NA
mael.4	C2	Td1 vs Td2	NA
mael.5	C2	Td1 vs Td2	NA
spn-E	C2	Td1 vs Td2	0.128	28	1	96	36	0.005**	0.904	0.095
armi	C1	Td1 vs Td2	0.134	36	13	61	31	0.381	0.289	0.71
Aub.1	C1	Td1 vs Td2	0.104
mael.2	C1	Td1 vs Td2	0.23	25	22	46	44	0.817	0.08	0.92
mael.3	C1	Td1 vs Td2	0.271	2	0	39	42	0.147	1	0
sqh	C1	Td1 vs Td2	NA
vasa.1	C1	Td1 vs Td2	0.145	9	4	27	14	0.821	0.142	0.857
zuc	C1	Td1 vs Td2	0.375	1	0	4	6	0.25	1	0

### Sheet: Tabls S9
Table S9 - description of sequencing pools
Pool ID	total individuals	no. generation F0	no. generation F1	no. generation F2+	no. generation Td2	Mean Haplotype Diversity - Pooled individuals (+/-SD)	Mean Haplotype diversity - Candidate individuals (+/- SD)	Dunnett's test p-value
TdG_SR	18	5	4	9	0	0.7961 (±0.1686)	0.7502 (±0.1971)	0.603
TdG_ST1	18	5	4	9	2	0.9152 (±0.0762)	0.8841 (±0.0611)	0.5419
TdG_ST2	17	3	4	10	1	0.9265 (±0.0695)	0.8841 (±0.0611)	0.3403
TdK_SR	16	0	6	10	0	0.8331 (±0.0992)	0.7133 (±0.2908)	0.359
TdK_ST1	16	2	2	12	1	0.859 (±0.1338)	0.8281 (±0.1304)	0.884
TdK_ST2	15	1	5	9	0	0.8193 (±0.2018)	0.8281 (±0.1304)	0.99
										d

### Sheet: Table S10
Table S10 Chromosome-wide measures of variation using full or reduced dataset
	reduced 3 pool dataset (±SD)	full 6 pool dataset (±SD)
FST (X, between SR types)	0.43112 (0.03794)	0.42520 (0.03162)
FST (X, within SR types)	0.13460 (NA*)	0.12774 (0.01236)
FST (C1, between SR types)	0.09271 (0.01358)	0.07662 (0.01641)
FST (C1, within SR types)	0.07040 (NA*)	0.08319 (0.01429)
FST (C2, between SR types)	0.09365 (0.01126)	0.07747 (0.01625)
FST (C2, within SR types)	0.07059 (NA*)	0.08489 (0.01507)
pi (ST, X)	0.01567 (0.00144)	0.01547 (NA*)
pi (ST, C1)	0.02075 (0.00141)	0.02066 (NA*)
pi (ST, C2)	0.02201 (0.00152)	0.02186 (NA*)
* N=1 so variance cannot be calculated
